# Programmable CRISPRtune dissects the transcriptional repressive activity of MeCP2

**DOI:** 10.64898/2026.07.08.737375

**Authors:** Jinna I. Brim, Izaiah J. Ornelas, Peter J. Colias, Nikita S. Divekar, Da Xu, Justin P. Lubin, Sophia I. Ferrel, Luis Galán Palma, Mitzi G. Hernández Zamora, Rithu K. Pattali, Jameel J. McDaniel, Sarah E. Chasins, James K. Nuñez

## Abstract

The ability to control the expression of human genes is a major goal in synthetic biology, enables dissection of gene function, and can be harnessed for therapeutic applications. Advances in genome editing and transcriptional engineering often result in complete gene inactivation or full transcriptional repression. However, programmable tools to dial transcription at intermediate levels remain challenging. Here, we present CRISPRtune – a synthetic fusion of MeCP2 to catalytically dead dCas9 that tunes down transcription of endogenous genes in human cells by harnessing the mild repressor activity of MeCP2. Using pooled genome-scale CRISPR screens, we tune the expression of thousands of endogenous genes and define the targeting rules of CRISPRtune in human cells. With a platform to target MeCP2 at defined genomic sites, we show the direct epigenetic changes induced by MeCP2 at gene promoters and we identify its genetic dependency partners for productive transcriptional repression. Rett syndrome-associated mutations of MeCP2 show defects for transcriptional repression due to their failure to remodel the local epigenetic landscape of target genes. Together, we present a programmable method for transcriptional tuning in mammalian cells and offer an orthogonal platform to dissect the mechanistic function of chromatin regulators in living cells.
