## Supplementary Table 1 for "Programmable CRISPRtune dissects the transcriptional repressive activity of MeCP2"

### Sheet: Sheet1
Name	Target	Protospacer sequence (5’-3’)
CLTA_CRi_gRNAa	CLTA	GAAGCCCTACCCGTGTATC
CLTA_CRi_gRNAb	CLTA	CTCCCAGTCGGCACCACAG
CLTA_CRi_gRNAc	CLTA	AGGAGGACAAGCGCCAGGA
CLTA_CRi_gRNAd	CLTA	GCCATGGCGGGCAACTGAA
CD29_CRi_gRNAa	CD29	AGAGGAATGCGTTTCCGGA
CD29_CRi_gRNAb	CD29	CCGGGCCGGGCTGACGCGG
CD29_CRi_gRNAc	CD29	AGAGGCCCAGCGGGAGTCG
CD55_CRi_gRNAa	CD55	GCTGGGCGTAGCTGCGACT
CD55_CRi_gRNAb	CD55	GGCGCGCCGGGTTAGAACA
CD55_CRi_gRNAc	CD55	CTGCGACTCGGCGGAGTCC
CD81_CRi_gRNAa	CD81	GAGAGCGAGCGCGCAACGG
CD81_CRi_gRNAb	CD81	GGCCTGGCAGGATGCGCGG
CD81_CRi_gRNAc	CD81	CCGAAACGCGCCAAGTTGG
CD151_CRi_gRNAa	CD151	CCGGACTCGGACGCGTGGT
CD151_CRi_gRNAb	CD151	TGTCCAGGGACAATGAGCA
CD151_CRi_gRNAc	CD151	GACAATGAGCAGGGTGTCC
GATA1_TSS1_gRNA	GATA1_TSS1	GGTGATCCCAGGGGGTGTCC
GATA1_TSS2_gRNA	GATA1_TSS2	GTAGAGCAGATAAGGGGTTT
GATA1_enhancer1_gRNA	GATA1_enhancer1	GAGATAGGTTCACGTAGGAG
GATA1_enhancer2_gRNA	GATA1_enhancer2	GGCGCCCTACTCCTCACCCT
GAL4_NT_gRNA	GAL4	ACGACTAGTTAGGCGTGTA
CD55_attenuating_gRNA (Score: 0.809)	CD55	GGGTGGGCGTAGCTGCGACT
CD55_attenuating_gRNA (Score: 0.701)	CD55	GGCGGGGCGTAGCTGCGACT
CD55_attenuating_gRNA (Score: 0.633)	CD55	GGCCGGGCGTAGCTGCGACT
CD55_attenuating_gRNA (Score: 0.598)	CD55	GGCTGGGCGTGGCTGCGACT
CD55_attenuating_gRNA (Score: 0.335)	CD55	GGCTCGGCGTAGCTGCGACT
CD55_attenuating_gRNA (Score: 0.324)	CD55	GGCTGGGTGTAGCTGCGACT
CD55_attenuating_gRNA (Score: 0.304)	CD55	GGCTGGGCGTAGCTGCGGCT
CD55_attenuating_gRNA (Score: 0.268)	CD55	GGCTTGGCGTAGCTGCGACT
CD55_attenuating_gRNA (Score: 0.1)	CD55	GGCTGGGCGTAGGTGCGACT
CD55_attenuating_gRNA (Score: 0.002)	CD55	GGCTGGGCGTAGCTTCGACT
HDAC1_Cas12a_gRNA1	HDAC1	TCTGGACGGATGGAGCGCAAGAA
HDAC1_Cas12a_gRNA2	HDAC1	GGTTGCTTCAATCTAACTATCAA
HDAC1_Cas12a_gRNA3	HDAC1	TAGGTATCACCAGAGGGTGCTGT
HDAC1_Cas12a_gRNA4	HDAC1	AGTCAACGTTGGTGAGGACTGTC
HDAC2_Cas12a_gRNA1	HDAC2	ACAGCAAGTTATGGGTCATGCGG
HDAC2_Cas12a_gRNA2	HDAC2	TCAGCTCTCAACTGGCGGTTCAG
HDAC2_Cas12a_gRNA3	HDAC2	GTCTTACCCTCAAGTCTCCTGTG
HDAC2_Cas12a_gRNA4	HDAC2	TCTGGTCTTATTGACCGTAGAAA
RCOR1_Cas12a_gRNA1	RCOR1	GCGGCGGCGGCGCCCAATGGCAA
RCOR1_Cas12a_gRNA2	RCOR1	ATTGGGTGACCAGACCAACATGC
RCOR1_Cas12a_gRNA3	RCOR1	GGGCATGGCGATCCATCACACTA
RCOR1_Cas12a_gRNA4	RCOR1	GATCAACCTCAATGTCAATGGGA
SIN3A_Cas12a_gRNA1	SIN3A	GCTTGGACAACACCCTTGGGGGC
SIN3A_Cas12a_gRNA2	SIN3A	GTAAGGCTCGATAGCTGGAGCCC
SIN3A_Cas12a_gRNA3	SIN3A	ACCGTATGCATCCCCACGTTCTC
SIN3A_Cas12a_gRNA4	SIN3A	GACAATTCCTACCAGATGCCAAC
NCOR1_Cas12a_gRNA1	NCOR1	ATAGGGTCCTCCATAAGCCCATT
NCOR1_Cas12a_gRNA2	NCOR1	GAAGGGCTGATATGCCGAGCATT
NCOR1_Cas12a_gRNA3	NCOR1	CAGCGGAGGCATTCCACGGGATA
NCOR1_Cas12a_gRNA4	NCOR1	TATTCAGGTACCGCAGGAGCCAT
CREB1_Cas12a_gRNA1	CREB1	GGAATCAGTTACACTATCCACTG
CREB1_Cas12a_gRNA2	CREB1	CAGGCCCTGTACCCCATCGGTAC
CREB1_Cas12a_gRNA3	CREB1	GGCGGCCCAGCCATCAGTTATTC
CREB1_Cas12a_gRNA4	CREB1	TGATGCACCAGGAGTGCCAAGGA
YBX1_Cas12a_gRNA1	YBX1	TAGGGTGCGGAGGCAGCAAATGT
YBX1_Cas12a_gRNA2	YBX1	CTAGACTGCCATAAAGAAGAATA
YBX1_Cas12a_gRNA3	YBX1	AGAGCCCGGCAGCTCACCTGTTG
YBX1_Cas12a_gRNA4	YBX1	GTAGGGGTCCTCCACGCAATTAC
LBR_Cas12a_gRNA1	LBR	GGTGGTCGACCAGGGGATCGGGA
LBR_Cas12a_gRNA2	LBR	GGGGCGCTTTCAAAGAGCGCATG
LBR_Cas12a_gRNA3	LBR	AAGTGACCCCCATCCGGGCAAAG
LBR_Cas12a_gRNA4	LBR	TGAATTGCGCCCCGGATTGATTG
SUV39H1_Cas12a_gRNA1	SUV39H1	ACCGGTGGTGCCGCCGGAGCAGC
SUV39H1_Cas12a_gRNA2	SUV39H1	GGCAGTCATAGCCGCAGCGGCAG
SUV39H1_Cas12a_gRNA3	SUV39H1	GCACGGATGATGGGCGTGGCTGG
SUV39H1_Cas12a_gRNA4	SUV39H1	ATCGCACAGGTACTCGACTTCAA
ATRX_Cas12a_gRNA1	ATRX	TGTCGGTCGCCTCAAGGGTGTAG
ATRX_Cas12a_gRNA2	ATRX	GAGCGATGGATGCTGTAAACAAA
ATRX_Cas12a_gRNA3	ATRX	TGCCGCAAAAGCCTATGTCTGTA
ATRX_Cas12a_gRNA4	ATRX	TTACCATCTACTTGATGGGGTTT
TBL1XR1_Cas12a_gRNA1	TBL1XR1	ATGGTCGACCAATAGAGTCTCTG
TBL1XR1_Cas12a_gRNA2	TBL1XR2	GGTAACCTTGCTAGCACCTTAGG
TBL1XR1_Cas12a_gRNA3	TBL1XR3	GGACGCACATACTGGTGAAGCCA
TBL1XR1_Cas12a_gRNA4	TBL1XR4	ATAGGTCTGTCTTGTCCTAATTT
TBL1X_Cas12a_gRNA1	TBL1X	GTGGGAAACGCCGGCTGAGGTCG
TBL1X_Cas12a_gRNA2	TBL1X	CTCGGGACGTCATGGCCCCCCTC
TBL1X_Cas12a_gRNA3	TBL1X	CCTTGAAATGGAACCGAAAGGGG
TBL1X_Cas12a_gRNA4	TBL1X	TCGTTGATACTGATCTCGGCCTC
HDAC3_Cas12a_gRNA1	HDAC3	TACCTCACTGACCGGGTCATGAC
HDAC3_Cas12a_gRNA2	HDAC3	AAGCAGCCCAATCGATCACAGCC
HDAC3_Cas12a_gRNA3	HDAC3	ATGCCTTCAACGTAGGCGATGAC
HDAC3_Cas12a_gRNA4	HDAC3	TAGAGACCGTAATGCAGGACCAG
MAX_Cas12a_gRNA1	MAX	AGGAAGAGCAACCGAGGTTTCAA
MAX_Cas12a_gRNA2	MAX	TCATATTGCCACAGGCATCCCGG
MAX_Cas12a_gRNA3	MAX	CTTCGCATATACTGGATATATTC
MAX_Cas12a_gRNA4	MAX	CCAGGACTCACGTCGCTCTCCAC
TIGD5_Cas12a_gRNA1	TIGD5	CCAGGCGTCAAACGCTACCTGCG
TIGD5_Cas12a_gRNA2	TIGD5	TACGGCGAGGCCGGGCCCCCAGC
TIGD5_Cas12a_gRNA3	TIGD5	GACAGGAACAGCACCCGCACAGC
TIGD5_Cas12a_gRNA4	TIGD5	GCTTGTGGCTGCCGGTCAGGTTT
PRDM11_Cas12a_gRNA1	PRDM11	GGCGCCCGGTGGCCGATGACATC
PRDM11_Cas12a_gRNA2	PRDM11	TGTCTGACACACCGGTGCCCGTG
PRDM11_Cas12a_gRNA3	PRDM11	GCCCTAACTGTATTCGCCTAAAG
PRDM11_Cas12a_gRNA4	PRDM11	GTACACCAGCAGTGATGGGCCCC
dCas9_Cas12a_gRNA1	dCas9	GCTACCGTGCGCAAAGTGCTTTC
dCas9_Cas12a_gRNA2	dCas9	TGGCGACCCATCACCTTGACCAG
dCas9_Cas12a_gRNA3	dCas9	GCAATCATCTTGCGCACGTCGTA
dCas9_Cas12a_gRNA4	dCas9	CCCGGTTCTTGTCTGAGCGAGTC
ratMeCP2_Cas12a_gRNA1	ratMeCP2	ACCTCGATGGACACGGTCTCCCT
ratMeCP2_Cas12a_gRNA2	ratMeCP2	AAAGAAACGGGGACGCAAGCCAG
ratMeCP2_Cas12a_gRNA3	ratMeCP2	AGGGGGACTAGAAGCGGAGCTTG
ratMeCP2_Cas12a_gRNA4	ratMeCP2	TTCCAGGTCGCTTGATGACCATG
ZNF10_Cas12a_gRNA1	ZNF10	GTATGTGAGTCACGTTTATGGAA
ZNF10_Cas12a_gRNA2	ZNF10	TGTACACGATCTGCTGAGCAGTG
TRIM28_Cas12a_gRNA1	TRIM28	GTACTTACCGGTGCCGTCGCCCG
TRIM28_Cas12a_gRNA2	TRIM28	TTGAACGTGGCGCTGCCGCTGCA
SETDB1_Cas12a_gRNA1	SETDB1	ACTCGACGCCGGGCTGTCATCCG
SETDB1_Cas12a_gRNA2	SETDB1	TACAGCTCCGTGAAGCTATGGCT
DNMT1_Cas12a_gRNA1	DNMT1	CGGTAGTGCTCTGGGTACAGGTC
DNMT1_Cas12a_gRNA2	DNMT1	GACTCGACCTATGAGGACCTGAT
TET1_Cas12a_gRNA1	TET1	GGTTGCATAATGGACCTCGTTTG
TET1_Cas12a_gRNA2	TET1	TAAGGTTCAAGTCAGGTATAACC
one_intergenic_site_NT_Cas12a_gRNA1	one_intergenic_site	TAACCCACGATGGGTATTGTGAA
one_intergenic_site_NT_Cas12a_gRNA2	one_intergenic_site	GCTACACTCGCCCCGATGCCCTC
Supplementary Table 1. Protospacer sequences
