## Supplementary Table 2 for "Programmable CRISPRtune dissects the transcriptional repressive activity of MeCP2"

### Sheet: Supplementary Data 3
Antibody or dye	Supplier	Clone	Identifier	Dilution
Anti-human CD29-APC	Biolegend	TS2/16	#303008	1/500
Anti-human CD55-APC	Biolegend	JS11	#311311	1/500
Anti-human CD81-APC	Biolegend	5A6	#349510	1/500
Anti-human CD151-APC	Biolegend	50-6	#350406	1/500
Supplementary Table 2. Flow cytometry antibodies
