## Supplementary Table 3 for "Programmable CRISPRtune dissects the transcriptional repressive activity of MeCP2"

### Sheet: Sheet1
Name	Primer sequence (5'-3')
GATA1_qPCR_FWD	CACGACACTGTGGCGGAGAAAT
GATA1_qPCR_RVS	TTCCAGATGCCTTGCGGTTTCG
GAPDH_qPCR_FWD	GAAGGTGAAGGTCGGAGTCAAC
GAPDH_qPCR_RVS	CAGAGTTAAAAGCAGCCCTGGT
CD55_ChIPqPCR_FWD	CACGAGGCTTCTGCTTACTG
CD55_ChIPqPCR_RVS	GCGCCGGGTTAGAACAA
ZNF510_ChIPqPCR_FWD	GCAAATGCAACTCATGGGAAG
ZNF510_ChIPqPCR_RVS	CTCACATACATTACCGCAACCT
Supplementary Table 3. Primers
