## Supplementary Table 5 for "Programmable CRISPRtune dissects the transcriptional repressive activity of MeCP2"

### Sheet: Global
GENEID	baseMean	log2FoldChange	lfcSE	stat	pvalue	padj	score	color	#NAME?	ensembl_gene_id_version	chromosome_name	start_position	end_position	external_gene_name	gene_biotype	editor
ENSG00000288210	846.38	1.18849	0.130227	9.12624	7.09192e-20	6.20209e-18	17.2075	gray	-1.18849	ENSG00000288210.1	HG109_PATCH	331671	348772	ASF1B	protein_coding	CRISPRi
ENSG00000101447	1999.25	1.01796	0.0921374	11.0483	2.23323e-28	4.70502e-26	25.3274	gray	-1.01796	ENSG00000101447.15	20	38926312	38953106	FAM83D	protein_coding	CRISPRi
ENSG00000051180	595.843	1.07978	0.153131	7.05139	1.77144e-12	6.88043e-11	10.1624	gray	-1.07978	ENSG00000051180.17	15	40694774	40732340	RAD51	protein_coding	CRISPRi
ENSG00000113389	448.706	1.18993	0.177383	6.70827	1.96946e-11	6.69567e-10	9.17421	gray	-1.18993	ENSG00000113389.16	5	32689070	32791724	NPR3	protein_coding	CRISPRi
ENSG00000134363	3172.14	1.25233	0.0869291	14.4064	4.71916e-47	4.68714e-44	43.3291	gray	-1.25233	ENSG00000134363.12	5	53480626	53487134	FST	protein_coding	CRISPRi
ENSG00000100629	559.406	1.04519	0.165475	6.31629	2.67926e-10	7.60307e-09	8.11901	gray	-1.04519	ENSG00000100629.17	14	80476983	80959517	CEP128	protein_coding	CRISPRi
ENSG00000093009	954.41	1.22946	0.12492	9.84198	7.4236e-23	9.29956e-21	20.0315	gray	-1.22946	ENSG00000093009.11	22	19479457	19520612	CDC45	protein_coding	CRISPRi
ENSG00000171791	163.517	1.36462	0.296735	4.59879	4.24943e-06	5.38145e-05	4.2691	gray	-1.36462	ENSG00000171791.14	18	63123346	63320128	BCL2	protein_coding	CRISPRi
ENSG00000101412	1120.47	1.1578	0.115797	9.99851	1.54708e-23	2.10904e-21	20.6759	gray	-1.1578	ENSG00000101412.13	20	33675477	33686385	E2F1	protein_coding	CRISPRi
ENSG00000100297	3977.94	1.00689	0.0759549	13.2564	4.14049e-40	2.61698e-37	36.5822	gray	-1.00689	ENSG00000100297.16	22	35400134	35425431	MCM5	protein_coding	CRISPRi
ENSG00000157881	651.599	2.92234	0.161395	18.1068	2.8154e-73	1.30494e-69	68.8844	gray	-2.92234	ENSG00000157881.16	1	2508537	2526597	PANK4	protein_coding	CRISPRi
ENSG00000146410	202.219	1.06605	0.24436	4.36262	1.28516e-05	0.000143882	3.84199	gray	-1.06605	ENSG00000146410.12	6	136231024	136250335	MTFR2	protein_coding	CRISPRi
ENSG00000168685	379.554	1.13018	0.187481	6.02826	1.65738e-09	4.11533e-08	7.3856	gray	-1.13018	ENSG00000168685.15	5	35852695	35879603	IL7R	protein_coding	CRISPRi
ENSG00000153233	149.995	1.13568	0.300014	3.78541	0.000153458	0.00128699	2.89042	gray	-1.13568	ENSG00000153233.13	12	70638073	70920738	PTPRR	protein_coding	CRISPRi
ENSG00000127564	1515.84	1.20529	0.115049	10.4764	1.10916e-25	1.88084e-23	22.7256	gray	-1.20529	ENSG00000127564.17	16	2968024	2980479	PKMYT1	protein_coding	CRISPRi
ENSG00000092853	1359.87	1.2752	0.116767	10.9209	9.15769e-28	1.84547e-25	24.7339	gray	-1.2752	ENSG00000092853.14	1	35720218	35769978	CLSPN	protein_coding	CRISPRi
ENSG00000113368	3486.85	1.02982	0.0774053	13.3042	2.18805e-40	1.4488e-37	36.839	gray	-1.02982	ENSG00000113368.12	5	126776623	126837020	LMNB1	protein_coding	CRISPRi
ENSG00000281178	54.0485	2.75037	0.839701	3.27541	0.00105507	0.00678252	2.16861	gray	-2.75037	ENSG00000281178.4	HG2247_PATCH	21012	85373	MLXIP	protein_coding	CRISPRi
ENSG00000288455	7196.17	1.07804	0.0728874	14.7905	1.68787e-49	1.80537e-46	45.7434	gray	-1.07804	ENSG00000288455.1	HG2198_PATCH	238558	263227	SEMA7A	protein_coding	CRISPRi
ENSG00000139618	598.922	1.21364	0.170197	7.13081	9.97835e-13	3.98704e-11	10.3993	gray	-1.21364	ENSG00000139618.19	13	32315086	32400268	BRCA2	protein_coding	CRISPRi
ENSG00000092470	1116.08	1.16565	0.115094	10.1278	4.16104e-24	6.02701e-22	21.2199	gray	-1.16565	ENSG00000092470.12	15	43826980	43868412	WDR76	protein_coding	CRISPRi
ENSG00000156802	3450.92	1.10237	0.0945128	11.6638	1.95237e-31	5.12222e-29	28.2905	gray	-1.10237	ENSG00000156802.13	8	123319850	123416350	ATAD2	protein_coding	CRISPRi
ENSG00000139133	307.435	1.02744	0.216672	4.7419	2.11723e-06	2.87782e-05	4.54094	gray	-1.02744	ENSG00000139133.7	12	34022468	34029694	ALG10	protein_coding	CRISPRi
ENSG00000285130	106.249	1.95477	0.394027	4.96101	7.01259e-07	1.06802e-05	4.97142	gray	-1.95477	ENSG00000285130.2	9	69035747	69255187		protein_coding	CRISPRi
ENSG00000178999	1479.91	1.09375	0.119902	9.12198	7.3767e-20	6.371e-18	17.1958	gray	-1.09375	ENSG00000178999.13	17	8204733	8210600	AURKB	protein_coding	CRISPRi
ENSG00000189057	1404.67	1.25767	0.105863	11.8801	1.502e-32	4.64117e-30	29.3334	gray	-1.25767	ENSG00000189057.11	11	59107185	59127412	FAM111B	protein_coding	CRISPRi
ENSG00000101868	1476.68	1.00809	0.1066	9.45673	3.17725e-21	3.27257e-19	18.4851	gray	-1.00809	ENSG00000101868.13	X	24693873	24996986	POLA1	protein_coding	CRISPRi
ENSG00000106034	448.874	1.11276	0.170903	6.51102	7.46418e-11	2.32712e-09	8.63318	gray	-1.11276	ENSG00000106034.18	7	120988697	121297442	CPED1	protein_coding	CRISPRi
ENSG00000197106	119.976	1.33019	0.329269	4.03983	5.34904e-05	0.000510841	3.29171	gray	-1.33019	ENSG00000197106.7	1	110150494	110202202	SLC6A17	protein_coding	CRISPRi
ENSG00000166396	220.272	1.30755	0.251152	5.2062	1.92748e-07	3.2845e-06	5.48353	gray	-1.30755	ENSG00000166396.13	18	63752935	63805376	SERPINB7	protein_coding	CRISPRi
ENSG00000197632	539.92	1.59041	0.174298	9.12464	7.19755e-20	6.25512e-18	17.2038	gray	-1.59041	ENSG00000197632.9	18	63871692	63903888	SERPINB2	protein_coding	CRISPRi
ENSG00000145386	4281.06	1.10162	0.0740301	14.8808	4.3947e-50	5.5553e-47	46.2553	gray	-1.10162	ENSG00000145386.11	4	121816444	121823883	CCNA2	protein_coding	CRISPRi
ENSG00000162063	1834.65	1.1524	0.0973316	11.84	2.42594e-32	7.17718e-30	29.144	gray	-1.1524	ENSG00000162063.13	16	2429394	2458854	CCNF	protein_coding	CRISPRi
ENSG00000096060	1499.6	1.00657	0.115259	8.73309	2.47803e-18	1.81353e-16	15.7415	gray	-1.00657	ENSG00000096060.15	6	35573585	35728583	FKBP5	protein_coding	CRISPRi
ENSG00000101850	110.558	1.11773	0.325405	3.4349	0.000592776	0.00414199	2.38279	gray	-1.11773	ENSG00000101850.13	X	9725346	9786297	GPR143	protein_coding	CRISPRi
ENSG00000143476	1497.86	1.40607	0.10767	13.0591	5.63789e-39	2.90351e-36	35.5371	gray	-1.40607	ENSG00000143476.18	1	212035553	212107400	DTL	protein_coding	CRISPRi
ENSG00000168496	2742.29	1.1462	0.0870522	13.1669	1.36154e-39	7.88841e-37	36.103	gray	-1.1462	ENSG00000168496.4	11	61792911	61797238	FEN1	protein_coding	CRISPRi
ENSG00000101003	644.072	1.18043	0.156735	7.53138	5.02073e-14	2.35856e-12	11.6274	gray	-1.18043	ENSG00000101003.12	20	25391008	25452700	GINS1	protein_coding	CRISPRi
ENSG00000007968	166.467	1.17768	0.27247	4.32224	1.5445e-05	0.000170042	3.76944	gray	-1.17768	ENSG00000007968.7	1	23506438	23531233	E2F2	protein_coding	CRISPRi
ENSG00000125885	1089.37	1.02574	0.120001	8.54776	1.25501e-17	8.68204e-16	15.0614	gray	-1.02574	ENSG00000125885.13	20	5950652	5998977	MCM8	protein_coding	CRISPRi
ENSG00000188064	113.953	1.03774	0.321109	3.23174	0.00123039	0.00768581	2.11431	gray	-1.03774	ENSG00000188064.10	22	45920366	45977162	WNT7B	protein_coding	CRISPRi
ENSG00000138347	687.119	1.30954	0.147803	8.86	8.00139e-19	6.28583e-17	16.2016	gray	-1.30954	ENSG00000138347.17	10	68087897	68212017	MYPN	protein_coding	CRISPRi
ENSG00000175305	436.16	1.30678	0.172375	7.58102	3.42841e-14	1.64386e-12	11.7841	gray	-1.30678	ENSG00000175305.18	8	94879770	94896678	CCNE2	protein_coding	CRISPRi
ENSG00000197299	572.999	1.27098	0.158402	8.02376	1.0256e-15	5.82081e-14	13.235	gray	-1.27098	ENSG00000197299.13	15	90717346	90816166	BLM	protein_coding	CRISPRi
ENSG00000101945	678.21	1.05099	0.145615	7.2176	5.29132e-13	2.20287e-11	10.657	gray	-1.05099	ENSG00000101945.17	X	48695554	48709016	SUV39H1	protein_coding	CRISPRi
ENSG00000105011	846.38	1.18849	0.130227	9.12624	7.09192e-20	6.20209e-18	17.2075	gray	-1.18849	ENSG00000105011.9	19	14119512	14136613	ASF1B	protein_coding	CRISPRi
ENSG00000172548	159.032	1.11349	0.314004	3.54612	0.000390954	0.00289777	2.53794	gray	-1.11349	ENSG00000172548.15	5	157460213	157474722	NIPAL4	protein_coding	CRISPRi
ENSG00000125319	309.848	1.01534	0.199063	5.10061	3.38565e-07	5.51258e-06	5.25864	gray	-1.01534	ENSG00000125319.15	17	44141906	44162476	HROB	protein_coding	CRISPRi
ENSG00000282899	166.467	1.17768	0.27247	4.32224	1.5445e-05	0.000170042	3.76944	gray	-1.17768	ENSG00000282899.2	HSCHR1_4_CTG3	276417	301212	E2F2	protein_coding	CRISPRi
ENSG00000030304	108.442	1.07392	0.347852	3.08729	0.0020199	0.0116494	1.9337	gray	-1.07392	ENSG00000030304.15	9	110668779	110806558	MUSK	protein_coding	CRISPRi
ENSG00000277909	326.655	1.62854	0.262217	6.21067	5.27589e-10	1.43284e-08	7.8438	gray	-1.62854	ENSG00000277909.4	HSCHR2_1_CTG7_2	3770	99998	SPC25	protein_coding	CRISPRi
ENSG00000165490	410.451	1.32801	0.178546	7.43787	1.02318e-13	4.58945e-12	11.3382	gray	-1.32801	ENSG00000165490.13	11	82899975	82958277	DDIAS	protein_coding	CRISPRi
ENSG00000065328	788.335	1.55252	0.133411	11.6371	2.66842e-31	6.87118e-29	28.163	gray	-1.55252	ENSG00000065328.17	10	13161558	13211110	MCM10	protein_coding	CRISPRi
ENSG00000075702	1094.52	1.13601	0.124618	9.11599	7.79551e-20	6.69114e-18	17.1745	gray	-1.13601	ENSG00000075702.19	19	36054649	36105108	WDR62	protein_coding	CRISPRi
ENSG00000285625	39.9782	2.63568	0.740702	3.55836	0.000373175	0.00277784	2.55629	gray	-2.63568	ENSG00000285625.1	12	56714612	56741535		protein_coding	CRISPRi
ENSG00000140534	694.172	1.15857	0.162646	7.12326	1.05404e-12	4.18756e-11	10.378	gray	-1.15857	ENSG00000140534.14	15	89575469	89631056	TICRR	protein_coding	CRISPRi
ENSG00000104738	5720.95	1.28591	0.0714485	17.9978	2.02815e-72	7.05034e-69	68.1518	gray	-1.28591	ENSG00000104738.19	8	47960185	47978160	MCM4	protein_coding	CRISPRi
ENSG00000186871	720.577	1.12907	0.150759	7.48919	6.93012e-14	3.20144e-12	11.4947	gray	-1.12907	ENSG00000186871.7	X	72204657	72239027	ERCC6L	protein_coding	CRISPRi
ENSG00000171320	525.417	1.48738	0.164632	9.0346	1.64601e-19	1.36237e-17	16.8657	gray	-1.48738	ENSG00000171320.15	8	27771949	27812640	ESCO2	protein_coding	CRISPRi
ENSG00000137812	1623.27	1.25059	0.144385	8.6615	4.656e-18	3.3372e-16	15.4766	gray	-1.25059	ENSG00000137812.21	15	40594020	40664342	KNL1	protein_coding	CRISPRi
ENSG00000225967	181.943	1.27775	0.497938	2.56608	0.0102856	0.0441424	1.35514	gray	-1.27775	ENSG00000225967.9	HSCHR6_MHC_APD_CTG1	4126847	4143643	TAP2	protein_coding	CRISPRi
ENSG00000188211	497.888	1.2981	0.226242	5.73765	9.6002e-09	2.10222e-07	6.67732	gray	-1.2981	ENSG00000188211.9	11	17351800	17377341	NCR3LG1	protein_coding	CRISPRi
ENSG00000085840	539.29	1.31359	0.16321	8.04848	8.3826e-16	4.81653e-14	13.3173	gray	-1.31359	ENSG00000085840.13	1	52372829	52404423	ORC1	protein_coding	CRISPRi
ENSG00000103196	304.674	2.19076	0.218363	10.0327	1.09531e-23	1.53841e-21	20.8129	gray	-2.19076	ENSG00000103196.12	16	84819985	84920768	CRISPLD2	protein_coding	CRISPRi
ENSG00000171848	9470.09	1.04844	0.0665013	15.7657	5.35776e-56	8.27773e-53	52.0821	gray	-1.04844	ENSG00000171848.16	2	10120698	10211725	RRM2	protein_coding	CRISPRi
ENSG00000139973	179.518	1.10104	0.30486	3.61164	0.000304272	0.00231358	2.63571	gray	-1.10104	ENSG00000139973.18	14	61811974	62112550	SYT16	protein_coding	CRISPRi
ENSG00000223481	181.943	1.27775	0.497938	2.56608	0.0102856	0.0441424	1.35514	gray	-1.27775	ENSG00000223481.9	HSCHR6_MHC_DBB_CTG1	4065551	4082348	TAP2	protein_coding	CRISPRi
ENSG00000138623	7196.17	1.07804	0.0728874	14.7905	1.68787e-49	1.80537e-46	45.7434	gray	-1.07804	ENSG00000138623.10	15	74409289	74433958	SEMA7A	protein_coding	CRISPRi
ENSG00000164045	722.504	1.30197	0.137062	9.49909	2.11735e-21	2.24746e-19	18.6483	gray	-1.30197	ENSG00000164045.12	3	48157146	48188417	CDC25A	protein_coding	CRISPRi
ENSG00000165244	589.18	1.43022	0.151455	9.44318	3.61634e-21	3.67045e-19	18.4353	gray	-1.43022	ENSG00000165244.7	9	96385941	96418370	ZNF367	protein_coding	CRISPRi
ENSG00000227686	44.7847	2.45592	0.815535	3.01142	0.00260028	0.0144109	1.84131	gray	-2.45592	ENSG00000227686.7	HSCHR6_MHC_QBL_CTG1	3047437	3051780	VARS1	protein_coding	CRISPRi
ENSG00000288894	52.9402	9.4318	1.58977	5.93283	2.97763e-09	7.10187e-08	7.14863	gray	-9.4318	ENSG00000288894.1	17	63550603	63608347		protein_coding	CRISPRi
ENSG00000142731	921.38	1.08957	0.129891	8.38834	4.93054e-17	3.21874e-15	14.4923	gray	-1.08957	ENSG00000142731.11	4	127880893	127899224	PLK4	protein_coding	CRISPRi
ENSG00000196584	566.349	1.07788	0.169864	6.34556	2.21624e-10	6.42018e-09	8.19245	gray	-1.07788	ENSG00000196584.4	7	152644776	152676193	XRCC2	protein_coding	CRISPRi
ENSG00000100479	260.422	1.00147	0.221376	4.52384	6.07276e-06	7.45952e-05	4.12729	gray	-1.00147	ENSG00000100479.14	14	49643555	49688422	POLE2	protein_coding	CRISPRi
ENSG00000167513	1196.5	1.07347	0.113376	9.46818	2.8475e-21	2.97703e-19	18.5262	gray	-1.07347	ENSG00000167513.9	16	88803789	88809258	CDT1	protein_coding	CRISPRi
ENSG00000187741	1335.32	1.20098	0.109751	10.9428	7.1977e-28	1.47182e-25	24.8321	gray	-1.20098	ENSG00000187741.16	16	89726683	89816977	FANCA	protein_coding	CRISPRi
ENSG00000224379	580.263	1.08903	0.216389	5.03273	4.83536e-07	7.64041e-06	5.11688	gray	-1.08903	ENSG00000224379.6	HSCHR6_MHC_COX_CTG1	2640970	2646639	TCF19	protein_coding	CRISPRi
ENSG00000227746	44.9925	6.70801	1.17087	5.72909	1.00973e-08	2.20414e-07	6.65676	gray	-6.70801	ENSG00000227746.10	HSCHR6_MHC_MCF_CTG1	3356831	3377455	C4A	protein_coding	CRISPRi
ENSG00000149243	37.2036	2.02478	0.57886	3.49788	0.000468976	0.00338232	2.47079	gray	-2.02478	ENSG00000149243.17	11	75422394	75433203	KLHL35	protein_coding	CRISPRi
ENSG00000051341	779.767	1.18306	0.160728	7.3606	1.83089e-13	7.95581e-12	11.0993	gray	-1.18306	ENSG00000051341.15	3	121431431	121545988	POLQ	protein_coding	CRISPRi
ENSG00000164741	2457.25	1.11879	0.132221	8.4615	2.63968e-17	1.74809e-15	14.7574	gray	-1.11879	ENSG00000164741.15	8	13083361	13604610	DLC1	protein_coding	CRISPRi
ENSG00000197977	287.628	1.45469	0.213465	6.81465	9.44968e-12	3.35198e-10	9.4747	gray	-1.45469	ENSG00000197977.4	6	10980759	11044305	ELOVL2	protein_coding	CRISPRi
ENSG00000177602	264.308	1.30821	0.215602	6.06772	1.29736e-09	3.27996e-08	7.48413	gray	-1.30821	ENSG00000177602.5	17	3723903	3726699	HASPIN	protein_coding	CRISPRi
ENSG00000138346	809.865	1.09441	0.132397	8.26616	1.3834e-16	8.54943e-15	14.0681	gray	-1.09441	ENSG00000138346.16	10	68414064	68472121	DNA2	protein_coding	CRISPRi
ENSG00000110203	38.3416	1.90862	0.583793	3.26935	0.00107795	0.00690097	2.16109	gray	-1.90862	ENSG00000110203.10	11	72114869	72139892	FOLR3	protein_coding	CRISPRi
ENSG00000189410	578.532	1.33958	0.15729	8.51664	1.64244e-17	1.11952e-15	14.951	gray	-1.33958	ENSG00000189410.12	1	20719731	20732837	SH2D5	protein_coding	CRISPRi
ENSG00000276043	3684.81	1.00493	0.0811692	12.3807	3.32523e-35	1.24966e-32	31.9032	gray	-1.00493	ENSG00000276043.5	19	4903080	4962154	UHRF1	protein_coding	CRISPRi
ENSG00000197706	112.912	1.11509	0.355198	3.13936	0.00169316	0.0100763	1.9967	gray	-1.11509	ENSG00000197706.5	12	55244609	55256625	OR6C74	protein_coding	CRISPRi
ENSG00000105409	457.741	1.37939	0.171439	8.04593	8.55961e-16	4.898e-14	13.31	gray	-1.37939	ENSG00000105409.19	19	41966582	41997497	ATP1A3	protein_coding	CRISPRi
ENSG00000234846	62.0828	1.96445	0.767016	2.56116	0.0104324	0.044607	1.3506	gray	-1.96445	ENSG00000234846.7	HSCHR6_MHC_SSTO_CTG1	3158886	3164159	NEU1	protein_coding	CRISPRi
ENSG00000137310	735.514	1.08985	0.147019	7.41297	1.23498e-13	5.48638e-12	11.2607	gray	-1.08985	ENSG00000137310.13	6	31158331	31167159	TCF19	protein_coding	CRISPRi
ENSG00000171241	2506.02	1.04754	0.0986533	10.6184	2.44732e-26	4.36281e-24	23.3602	gray	-1.04754	ENSG00000171241.9	16	46578591	46621379	SHCBP1	protein_coding	CRISPRi
ENSG00000163531	1663.38	1.02653	0.12285	8.35593	6.49174e-17	4.1598e-15	14.3809	gray	-1.02653	ENSG00000163531.17	1	204828651	205022822	NFASC	protein_coding	CRISPRi
ENSG00000109674	529.74	1.10917	0.162002	6.84665	7.55986e-12	2.70231e-10	9.56826	gray	-1.10917	ENSG00000109674.4	4	177309874	177362936	NEIL3	protein_coding	CRISPRi
ENSG00000174371	864.033	1.26662	0.13026	9.72379	2.38716e-22	2.91171e-20	19.5359	gray	-1.26662	ENSG00000174371.17	1	241847967	241895148	EXO1	protein_coding	CRISPRi
ENSG00000231924	61.2943	1.41552	0.455332	3.10876	0.00187872	0.0110041	1.95845	gray	-1.41552	ENSG00000231924.10	19	42866464	42879822	PSG1	protein_coding	CRISPRi
ENSG00000118513	93.4824	1.3163	0.361816	3.63803	0.000274732	0.0021176	2.67416	gray	-1.3163	ENSG00000118513.21	6	135181308	135219173	MYB	protein_coding	CRISPRi
ENSG00000111247	1434.09	1.12258	0.108918	10.3066	6.57799e-25	1.05134e-22	21.9783	gray	-1.12258	ENSG00000111247.15	12	4538798	4560047	RAD51AP1	protein_coding	CRISPRi
ENSG00000077420	86.7078	1.37651	0.383436	3.58994	0.000330758	0.0024982	2.60237	gray	-1.37651	ENSG00000077420.17	10	26438341	26568449	APBB1IP	protein_coding	CRISPRi
ENSG00000131153	1098.92	1.00355	0.11463	8.75469	2.04665e-18	1.52186e-16	15.8176	gray	-1.00355	ENSG00000131153.9	16	85676198	85690073	GINS2	protein_coding	CRISPRi
ENSG00000146670	1612.31	1.21598	0.100624	12.0844	1.27713e-33	4.33134e-31	30.3634	gray	-1.21598	ENSG00000146670.10	11	65066300	65084164	CDCA5	protein_coding	CRISPRi
ENSG00000011426	9672.84	1.05781	0.0775938	13.6326	2.56186e-42	1.87487e-39	38.727	gray	-1.05781	ENSG00000011426.11	7	36389821	36453791	ANLN	protein_coding	CRISPRi
ENSG00000293642	78.2875	1.36343	0.466792	2.92085	0.00349075	0.0184558	1.73387	gray	-1.36343	ENSG00000293642.1	6	11094194	11135830		protein_coding	CRISPRi
ENSG00000198056	543.201	1.00706	0.155033	6.49575	8.26213e-11	2.553e-09	8.59295	gray	-1.00706	ENSG00000198056.16	12	56730438	56752374	PRIM1	protein_coding	CRISPRi
ENSG00000149548	168.29	1.19829	0.267526	4.47914	7.49435e-06	8.96036e-05	4.04767	gray	-1.19829	ENSG00000149548.15	11	124954121	125041489	CCDC15	protein_coding	CRISPRi
ENSG00000085999	640.346	1.10879	0.148494	7.46688	8.21183e-14	3.7685e-12	11.4238	gray	-1.10879	ENSG00000085999.13	1	46246461	46278480	RAD54L	protein_coding	CRISPRi
ENSG00000163006	292.927	1.03275	0.219351	4.70823	2.49872e-06	3.33763e-05	4.47656	gray	-1.03275	ENSG00000163006.12	2	108786757	108885477	CCDC138	protein_coding	CRISPRi
ENSG00000120802	6803.1	1.04093	0.0697	14.9344	1.96846e-50	2.73714e-47	46.5627	gray	-1.04093	ENSG00000120802.15	12	98515561	98550351	TMPO	protein_coding	CRISPRi
ENSG00000012048	2004.23	1.23173	0.113911	10.8131	2.98396e-27	5.84393e-25	24.2333	gray	-1.23173	ENSG00000012048.26	17	43044295	43170245	BRCA1	protein_coding	CRISPRi
ENSG00000144354	682.76	1.04468	0.14567	7.17154	7.41572e-13	3.03281e-11	10.5182	gray	-1.04468	ENSG00000144354.15	2	173354820	173368997	CDCA7	protein_coding	CRISPRi
ENSG00000129173	193.062	1.29529	0.254349	5.09258	3.53219e-07	5.73774e-06	5.24126	gray	-1.29529	ENSG00000129173.13	11	19224063	19241620	E2F8	protein_coding	CRISPRi
ENSG00000073111	3213.37	1.18506	0.0866397	13.678	1.37386e-42	1.0613e-39	38.9742	gray	-1.18506	ENSG00000073111.15	3	127598223	127622436	MCM2	protein_coding	CRISPRi
ENSG00000094804	1850.42	1.32138	0.0955472	13.8295	1.69079e-43	1.38297e-40	39.8592	gray	-1.32138	ENSG00000094804.12	17	40287879	40304657	CDC6	protein_coding	CRISPRi
ENSG00000183873	178.172	1.20619	0.282519	4.26942	1.95985e-05	0.00021109	3.67553	gray	-1.20619	ENSG00000183873.20	3	38548057	38649743	SCN5A	protein_coding	CRISPRi
ENSG00000076003	3061.07	1.1561	0.0873593	13.2339	5.59331e-40	3.38152e-37	36.4709	gray	-1.1561	ENSG00000076003.5	2	135839626	135876443	MCM6	protein_coding	CRISPRi
ENSG00000143473	92.6192	1.14672	0.368292	3.11361	0.00184812	0.0108568	1.9643	gray	-1.14672	ENSG00000143473.14	1	210676823	211134165	KCNH1	protein_coding	CRISPRi
ENSG00000134690	2190.83	1.07744	0.0929468	11.592	4.52689e-31	1.10432e-28	27.9569	gray	-1.07744	ENSG00000134690.11	1	37692481	37709719	CDCA8	protein_coding	CRISPRi
ENSG00000121152	1856.46	1.0429	0.107498	9.70162	2.96761e-22	3.497e-20	19.4563	gray	-1.0429	ENSG00000121152.10	2	96335766	96377091	NCAPH	protein_coding	CRISPRi
ENSG00000078900	153.161	1.03635	0.277989	3.72802	0.000192988	0.00155295	2.80884	gray	-1.03635	ENSG00000078900.16	1	3652516	3736201	TP73	protein_coding	CRISPRi
ENSG00000163568	81.7887	2.11793	0.393814	5.37801	7.53136e-08	1.37073e-06	5.86305	gray	-2.11793	ENSG00000163568.17	1	159056129	159187843	AIM2	protein_coding	CRISPRi
ENSG00000215695	167.934	2.04712	0.312157	6.55798	5.45404e-11	1.7236e-09	8.76356	gray	-2.04712	ENSG00000215695.2	1	15659713	15662033	RSC1A1	protein_coding	CRISPRi
ENSG00000274811	1031.5	1.15439	0.345906	3.33728	0.000846014	0.00720199	2.14255	gray	-1.15439	ENSG00000274811.3	HSCHR5_3_CTG1	168910	195710	CLPTM1L	protein_coding	dCas9
ENSG00000164741	1588.24	1.04681	0.138423	7.56236	3.95818e-14	2.75581e-11	10.5598	gray	-1.04681	ENSG00000164741.15	8	13083361	13604610	DLC1	protein_coding	CRISPRtune

### Sheet: 1MB
GENEID	baseMean	log2FoldChange	lfcSE	stat	pvalue	padj	score	color	#NAME?	ensembl_gene_id_version	chromosome_name	start_position	end_position	external_gene_name	gene_biotype	editor
ENSG00000143476	1497.86	1.40607	0.10767	13.0591	5.63789e-39	2.90351e-36	35.5371	gray	-1.40607	ENSG00000143476.18	1	212035553	212107400	DTL	protein_coding	CRISPRi
ENSG00000174371	864.033	1.26662	0.13026	9.72379	2.38716e-22	2.91171e-20	19.5359	gray	-1.26662	ENSG00000174371.17	1	241847967	241895148	EXO1	protein_coding	CRISPRi
ENSG00000143473	92.6192	1.14672	0.368292	3.11361	0.00184812	0.0108568	1.9643	gray	-1.14672	ENSG00000143473.14	1	210676823	211134165	KCNH1	protein_coding	CRISPRi
